# RNA-Binding Proteins Direct Myogenic Cell Fate Decisions

**DOI:** 10.1101/2021.03.14.435333

**Authors:** Joshua R. Wheeler, Oscar N. Whitney, Thomas O. Vogler, Eric D. Nguyen, Bradley Pawlikowski, Evan Lester, Alicia Cutler, Tiffany Elston, Nicole Dalla Betta, Kevin R. Parker, Kathryn E. Yost, Hannes Vogel, Thomas A. Rando, Howard Y. Chang, Aaron M. Johnson, Roy Parker, Bradley B. Olwin

## Abstract

RNA-binding proteins (RBPs) are essential for skeletal muscle regeneration and RBP dysfunction causes muscle degeneration and neuromuscular disease. How ubiquitously expressed RBPs orchestrate complex tissue regeneration and direct cell fate decisions in skeletal muscle remains poorly understood. Single cell RNA-sequencing of regenerating skeletal muscle reveals that RBP expression, including numerous neuromuscular disease-associated RBPs, is temporally regulated in skeletal muscle stem cells and correlates to stages of myogenic differentiation. By combining machine learning with RBP engagement scoring, we discover that the neuromuscular disease associated RBP Hnrnpa2b1 is a differentiation-specifying regulator of myogenesis controlling myogenic cell fate transitions during terminal differentiation. The timing of RBP expression specifies cell fate transitions by providing a layer of post-transcriptional regulation needed to coordinate stem cell fate decisions during complex tissue regeneration.
