## Supplementary Table 1 for "RNA-Binding Proteins Direct Myogenic Cell Fate Decisions"

### Sheet: Sheet1
Target	Forward or Reverse primer	5'-3' sequence
GAPDH	Forward	AGGTCGGTGTGAACGGATTTG
	Reverse	GGGGTCGTTGATGGCAACA
Hnrnpa2b1	Forward	AAGAAATGCAGGAAGTCCAAAGT
	Reverse	CTCCTCCATAACCAGGGCTAC
Prpf19	Forward	CCTCACAGTGGCCTACCCT
	Reverse	CAGTTGCTGGCGAAGAGTGAA
Snrnp70	Forward	CCCGAGATCCCATCCCATAC
	Reverse	CAATGCCACAGTAAGGTTGGT
Sfpq	Forward	TGTCGGTTGTTTGTGGGGAAT
	Reverse	AACCCGAACCCTTTGCCTTT
Mbnl1	Forward	CAAATGCAGTTAGCCAATGCC
	Reverse	GTAAGGGTTAAAGGCTGCTGAT
Hnrnpa3	Forward	GAGGAGGGCCATGATCCAAAG
	Reverse	GTCTGTAAGTGTGCCCCATTT
Mef2a	Forward	CCTGTGACCAGCCCTAATGC
	Reverse	CATGCTCGAATCTGCTAATGTTG
